# Placental Network Differences Among Obstetric Syndromes Identified With An Integrated Multiomics Approach

**DOI:** 10.1101/2024.09.03.611067

**Authors:** Samantha N Piekos, Oren Barak, Andrew Baumgartner, Tianjiao Chu, W Tony Parks, Jennifer Hadlock, Leroy Hood, Nathan D Price, Yoel Sadovsky

## Abstract

The placenta is essential for a healthy pregnancy, and placental pathology can endanger both maternal and fetal health. Placental function is affected by dynamic, complex, and interconnected molecular, cellular, and environmental events; therefore, we need a systems biology approach to study disease in normal physiological placenta function. We use placental multiomics (short and bulk transcriptomics, untargeted metabolomics, and targeted proteomics) paired with clinical data and placental histopathology reports from 321 placentas across multiple obstetric conditions: fetal growth restriction (FGR), FGR with pregnancy-related hypertension (FGR+HDP), preeclampsia (PE), and spontaneous preterm delivery (PTD). We first performed cellular deconvolution to estimate cell type numbers from bulk transcriptomes: FGR+HDP placentas were the most different from control placentas driven by a higher estimated number of extravillous trophoblast (p<0.0001). Next, we evaluated the impact of fetal sex and gestational age on analyte levels, adjusting for these confounders. We then generated obstetric condition-specific correlation networks and identified communities of related analytes associated with physiology and disease. We demonstrated how network connectivity and its disruption in disease can be used to identify signatures unique to a clinical outcome. We examined a community defined in control placentas for which the most connected node was miR-365a-3p in contrast to the corresponding community in FGR+HDP placentas for which the most connected node was hypoxia-induced miR-210-3p. From this community, we identified a signature containing mRNA transcripts implicated in placental dysfunction (e.g. FLT1, FSTL3, HTRA4, LEP, and PHYHIP). This signature distinguishes between FGR+HDP placentas and placentas of differing clinical outcomes in high-dimensional space. These findings illustrate the power of systems biology-driven interomics network analysis in a single tissue type, laying the groundwork for future multi-tissue studies.
