## Supplemental Table 12 for "Placental Network Differences Among Obstetric Syndromes Identified With An Integrated Multiomics Approach"

### Sheet: SupplementalTable12-Control
Community	Analyte Name	Analyte Type	Closeness Centrality Score
0	ERRFI1	transcript	0
0	S-methylcysteine	metabolite	0
1	X-16964	metabolite	1
1	PARP-1	protein	0
1	SHPS-1	protein	0
2	BLVRB	protein	0
2	ascorbate (Vitamin C)	metabolite	1
2	ICAM4	protein	0
3	CASP-3	protein	0
3	cytidine 5'-monophosphate (5'-CMP)	metabolite	0
4	PRTN3	protein	0.4406
4	2S,3R-dihydroxybutyrate	metabolite	0
4	AZU1	protein	0.4406
4	choline phosphate	metabolite	0
4	RETN	protein	0.4406
4	EN-RAGE	protein	0.4406
4	S100A8	transcript	0.5455
4	MMP-9	protein	0.4406
4	MPO	protein	0.4406
4	lactosyl-N-palmitoyl-sphingosine (d18:1/16:0)	metabolite	1
4	PGLYRP1	protein	0.4406
4	CHI3L1	protein	0.3506
4	OSM	protein	0.3506
4	CEACAM8	protein	0.0909
5	hsa-miR-126-3p	miRNA	1
5	MFNG	transcript	0
5	BST2	transcript	0
6	PPIL2	transcript	0
6	hsa-miR-130b-5p	miRNA	0
6	SDF2L1	transcript	1
6	hsa-miR-130b-3p	miRNA	1
7	hsa-miR-138-5p	miRNA	0
7	ENSG00000261786	transcript	0
8	F3	transcript	0.4061
8	hsa-miR-136-3p	miRNA	0.3964
8	MEIS2	transcript	0.2271
8	COL16A1	transcript	0.1964
8	hsa-miR-376b-3p	miRNA	0.4028
8	CADM3	transcript	0.2648
8	OLFML3	transcript	0.2409
8	hsa-miR-134-5p	miRNA	0.4789
8	DKK3	transcript	0
8	hsa-miR-1185-1-3p	miRNA	0.1698
8	IGFBP3	transcript	0.2849
8	hsa-miR-1185-5p	miRNA	0.3964
8	hsa-miR-323a-3p	miRNA	0.4028
8	HAND2	transcript	0.6635
8	hsa-miR-376a-3p	miRNA	0.4715
8	hsa-miR-154-5p	miRNA	0.4789
8	CDH11	transcript	0.184
8	hsa-miR-145-5p	miRNA	0.5496
8	CFD	transcript	0.3112
8	ACTA2	transcript	0.2181
8	hsa-miR-382-3p	miRNA	0.3964
8	hsa-miR-409-3p	miRNA	0.4361
8	hsa-miR-299-5p	miRNA	0.4159
8	hsa-miR-369-5p	miRNA	0.443
8	ELN	transcript	0.4536
8	MYL9	transcript	0.4192
8	hsa-miR-218-5p	miRNA	0.4361
8	SPEG	transcript	0.2648
8	RASSF1	transcript	0.2093
8	SRPX	transcript	0.2271
8	hsa-miR-143-5p	miRNA	0.1986
8	FPGS	transcript	0.2093
8	COL8A2	transcript	0.3333
8	hsa-miR-660-5p	miRNA	0.4226
8	TAGLN	transcript	0.3112
8	hsa-miR-497-3p	miRNA	0.443
8	hsa-miR-145-3p	miRNA	0.5093
8	hsa-let-7c-5p	miRNA	0.5016
8	AGPAT4	transcript	0.2316
8	hsa-miR-432-5p	miRNA	0.081
8	hsa-miR-199a-3p	miRNA	0.4093
8	hsa-miR-199b-3p	miRNA	0.4093
8	CRISPLD2	transcript	0.2093
8	STING1	transcript	0
8	MYOCD	transcript	0.2007
8	hsa-miR-379-5p	miRNA	0.4715
8	hsa-miR-654-3p	miRNA	0.5332
8	hsa-miR-299-3p	miRNA	0.3964
8	ABCA8	transcript	0.1799
8	C7	transcript	0.1964
8	BMP4	transcript	0.184
8	INMT	transcript	0.339
8	WNT2	transcript	0.4192
8	DES	transcript	1
8	CASP9	transcript	0.2093
8	PRKG1	transcript	0.2849
8	hsa-miR-431-3p	miRNA	0.1392
8	SLIT2	transcript	0.2952
8	MGP	transcript	0.184
8	hsa-miR-337-3p	miRNA	0.3964
8	ACTG2	transcript	0.2181
8	MMP2	transcript	0.1718
8	hsa-miR-329-3p	miRNA	0.4159
8	hsa-let-7a-5p	miRNA	0.1429
8	hsa-miR-133a-3p	miRNA	0.558
8	KCNMA1	transcript	0.2409
8	SLC22A3	transcript	0.2316
8	hsa-miR-143-3p	miRNA	0.5839
8	hsa-miR-487b-3p	miRNA	0.4643
8	CXCL14	transcript	0.184
8	hsa-miR-199a-5p	miRNA	0.4159
8	WFDC1	transcript	0.2271
8	hsa-miR-127-3p	miRNA	0.4715
8	hsa-miR-204-5p	miRNA	0.4159
8	ADAMTS5	transcript	0.3166
8	hsa-miR-127-5p	miRNA	0.6202
8	APOD	transcript	0.2952
8	ADGRA2	transcript	0
8	HAND2-AS1	transcript	0.4126
8	CPXM1	transcript	0.184
8	DCN	transcript	0.3624
8	MFAP4	transcript	0.184
8	PTK7	transcript	0.2137
8	hsa-miR-382-5p	miRNA	0.45
8	TSPAN4	transcript	0.2181
8	PMP22	transcript	0.29
8	TGFBI	transcript	0.2849
8	hsa-miR-381-3p	miRNA	0.443
8	hsa-miR-363-3p	miRNA	0.2479
8	VPS28	transcript	0.2093
8	hsa-miR-495-5p	miRNA	0.5332
8	hsa-miR-889-3p	miRNA	0.3964
8	PDZRN3	transcript	0.2409
8	PPM1K	transcript	0.2316
8	FBLN2	transcript	0.2362
8	PITX2	transcript	0.2409
8	ANGPTL1	transcript	0.1758
8	TCF21	transcript	0.2697
8	hsa-miR-431-5p	miRNA	0.0475
8	hsa-miR-199b-5p	miRNA	0.5332
8	NOD1	transcript	0.2093
8	TPM2	transcript	0.2455
8	CD248	transcript	0
8	ZNF641	transcript	0.2271
8	hsa-miR-758-3p	miRNA	0.3964
8	MATN2	transcript	0.4259
8	LMOD1	transcript	0.2455
8	hsa-miR-494-3p	miRNA	0.4293
8	ADAMTS2	transcript	0.2362
8	PDGFRA	transcript	0.2007
8	hsa-miR-409-5p	miRNA	0.4093
8	PODN	transcript	0.2271
8	SYNPO2	transcript	0.184
8	hsa-miR-152-3p	miRNA	0.4093
8	FGFR3	transcript	0.2093
8	hsa-miR-411-5p	miRNA	0.4361
8	hsa-miR-99a-5p	miRNA	0.3964
8	hsa-miR-493-3p	miRNA	0.4361
8	EMILIN1	transcript	0.3448
8	hsa-miR-1-3p	miRNA	0.4643
8	FCGRT	transcript	0.2271
8	CDK18	transcript	0.2271
8	COL3A1	transcript	0.2362
9	hsa-miR-15b-5p	miRNA	0.3984
9	hsa-miR-16-5p	miRNA	0.2861
9	SLC4A1	transcript	1
9	ALAS2	transcript	0.462
9	hsa-miR-142-5p	miRNA	0.3984
9	hsa-miR-144-3p	miRNA	0.1897
9	TENT5C	transcript	1
9	hsa-miR-486-3p	miRNA	0.2861
9	SLC25A37	transcript	0
9	hsa-miR-486-5p	miRNA	0.2861
9	hsa-miR-185-5p	miRNA	0.2861
9	hsa-miR-144-5p	miRNA	0.3984
9	hsa-miR-20b-5p	miRNA	0.2861
9	hsa-miR-15b-3p	miRNA	0.1897
9	hsa-miR-25-3p	miRNA	0.1897
10	SLCO4A1	transcript	0.3634
10	CALM1	transcript	0.4113
10	INHBA	transcript	0.4113
10	LIMCH1	transcript	0.4013
10	NDRG1	transcript	0.4424
10	CORO2A	transcript	0.4113
10	NOTUM	transcript	0.1448
10	MGAT3	transcript	0.3544
10	hsa-miR-210-3p	miRNA	0.2436
10	TAF1B	transcript	0.0624
10	WDR86-AS1	transcript	0.3544
10	PPP1R12C	transcript	0.4113
10	DDR1	transcript	0.3035
10	ANKRD24	transcript	0.3116
10	SLCO2A1	transcript	0.3035
10	GPRC5A	transcript	0.3634
10	SPTLC3	transcript	0.3455
10	SFRP1	transcript	0.1448
10	EFNB1	transcript	0.1448
10	FSTL3	protein	0.1135
10	HTRA1	transcript	0.4013
10	KRT19	transcript	0.3634
10	PKM	transcript	0.3544
10	LTBP1	transcript	0.4013
10	FSTL3	transcript	0.4532
10	MAN1C1	transcript	0.3455
10	HTRA4	transcript	0.4424
10	hsa-miR-193b-3p	miRNA	0.5614
10	TIMP3	transcript	0.3544
10	PHYHIP	transcript	0.4424
10	LYN	transcript	0.3455
10	INSIG1	transcript	0.3634
10	HSPB1	transcript	0.3035
10	ALPK3	transcript	0.0624
10	ANKRD37	transcript	0.1448
10	KIF2A	transcript	0.3455
10	C8orf58	transcript	0.3634
10	TGFB1	transcript	0.3544
10	CITED2	transcript	0.3634
10	ZCCHC2	transcript	0.3035
10	IER5L	transcript	0.3035
10	HMGN3-AS1	transcript	0.3455
10	FAM120AOS	transcript	0.3916
10	MIR210HG	transcript	0.4013
10	TPBG	transcript	0.3116
10	PROCR	transcript	0.4013
10	NECTIN4	transcript	0.4113
10	RASSF8	transcript	0.3035
10	LEP	transcript	0.4532
10	KCTD11	transcript	0.4113
10	CRH	transcript	0.4318
10	TRIP10	transcript	0.4113
10	hsa-miR-193b-5p	miRNA	0.3726
10	FLT1	protein	0.1036
10	PPL	transcript	0.3035
10	WDR86	transcript	0.4013
10	ARHGEF4	transcript	0.4424
10	NPNT	transcript	0.3916
10	hsa-miR-365a-3p	miRNA	1
10	ENSG00000279393	transcript	0.4424
10	EBI3	transcript	0.3455
10	MFSD4B	transcript	0.3035
10	RFK	transcript	0.3035
10	EGLN3	transcript	0.4113
10	PLEKHA2	transcript	0.3035
10	SYDE1	transcript	0.3544
10	BCL6	transcript	0.3916
10	ARHGAP45	transcript	0.4424
10	CLIP2	transcript	0.3035
10	ADAM12	transcript	0.3455
10	TECR	transcript	0.3455
10	PIK3AP1	transcript	0.4113
10	PFKP	transcript	0
10	NOG	transcript	0.4113
10	ARMS2	transcript	0.3544
10	DIO2	transcript	0.4113
10	IL1RAP	transcript	0.3035
10	PAPPA2	transcript	0.4424
10	SH3PXD2A	transcript	0.4318
10	AFAP1	transcript	0.1236
10	TNFAIP8	transcript	0.3035
10	INHA	transcript	0.4013
10	FAM107B	transcript	0.0624
10	hsa-miR-365b-3p	miRNA	0.3916
10	FLNB	transcript	0.4013
10	RIOK1	transcript	0.3634
10	BCAR3	transcript	0.3035
10	HMGB3	transcript	0.3035
10	BHLHE40	transcript	0.1448
10	EFHD1	transcript	0.4113
10	ENSG00000230177	transcript	0.3544
10	C12orf75	transcript	0.3035
10	PLAAT3	transcript	0.3634
10	MTSS2	transcript	0.4113
10	FLT1	transcript	0.4642
10	PLIN2	transcript	0.3544
10	MIR193BHG	transcript	0.4113
10	WDR89	transcript	0.3035
10	SASH1	transcript	0
10	PKD1L2	transcript	0.3544
11	hsa-miR-455-5p	miRNA	0
11	COL27A1	transcript	0
12	C1QA	transcript	0.4464
12	PARD3B	transcript	0.4464
12	TRAF4	transcript	0.4464
12	hsa-miR-497-5p	miRNA	0.2982
12	IGFBP7	transcript	0.4464
12	HAPLN1	transcript	0.4464
12	BMP7	transcript	0.6109
12	HEYL	transcript	0.4464
12	NNMT	transcript	0.4586
12	CYSTM1	transcript	0.6109
12	RNF130	transcript	0.4464
12	SPARC	transcript	0.4464
12	GJC1	transcript	0.4464
12	CALM3	transcript	0.2247
12	LGALS1	transcript	0.4464
12	EGFLAM	transcript	0.4464
12	SPON1	transcript	0.4586
12	RNF128	transcript	0
12	EGFL6	transcript	0.4586
12	P3H2	transcript	0.6109
12	hsa-miR-675-5p	miRNA	0.2858
12	hsa-miR-378a-5p	miRNA	0.3066
12	APCDD1	transcript	0.4464
12	MSRB3	transcript	0.4464
12	ASB2	transcript	0.2247
12	MPP1	transcript	0.2247
12	PLA2G5	transcript	0.4464
12	DLK1	transcript	0.4464
12	C1QC	transcript	0.1339
12	ABCB1	transcript	0.2247
12	TRAF7	transcript	0.4464
12	VSIG4	transcript	0.4464
12	ASS1	transcript	0.2247
12	SLC13A4	transcript	0.2247
12	EFEMP2	transcript	0.4464
12	ANKH	transcript	0.6109
12	RFX5	transcript	0.4464
12	COL5A3	transcript	0.4464
12	COL6A2	transcript	0.4464
12	COL5A2	transcript	0.4464
12	BEX3	transcript	0.2247
12	PLA2G15	transcript	0.4464
12	EMILIN2	transcript	0.4464
12	TMEM100	transcript	0.4464
12	ALDH4A1	transcript	0.2493
12	SLCO2B1	transcript	0.2247
12	TCAF1P1	transcript	0.2247
12	CYB5A	transcript	0.6109
12	ID3	transcript	0.4464
12	GAS6	transcript	0.4464
12	AP1S2	transcript	0.4464
12	hsa-miR-21-3p	miRNA	0.3197
12	TGFBR2	transcript	0.4464
12	F13A1	transcript	0.4464
12	RFTN1	transcript	0.4464
12	MAGI3	transcript	0.4464
12	PAMR1	transcript	0.4525
12	NME4	transcript	0.4464
12	GATM	transcript	0.655
12	FUT4	transcript	0.4586
12	RASSF4	transcript	0.4464
12	TMEM185B	transcript	0.4464
12	COL1A2	transcript	0.4464
12	TRPC6	transcript	0.6369
12	IDH1	transcript	0.2247
12	KCNK3	transcript	0.4464
12	SDC2	transcript	0.4464
12	MRI1	transcript	0.4464
12	RAB11FIP3	transcript	0.4464
12	ITGB5	transcript	0.6194
12	BIN1	transcript	0.4464
12	ARMC6	transcript	0.4464
12	DHCR7	transcript	0
12	OTUB2	transcript	0
12	MOCS1	transcript	0.4464
12	ZFTA	transcript	0.4464
12	IGDCC3	transcript	0.2247
12	XKR8	transcript	0.6109
12	ARHGAP4	transcript	0.4464
12	TLNRD1	transcript	0.4464
12	PPP1R14A	transcript	0.6109
12	IGFBP2	transcript	0.4464
12	SIPA1	transcript	0.4464
12	GSTA3	transcript	0
12	TMSB10	transcript	0.4464
12	EHD4	transcript	0.4464
12	CMKLR1	transcript	0.4586
12	GSTK1	transcript	0.2247
12	NEDD4L	transcript	0.4464
12	hsa-miR-3614-5p	miRNA	0.1039
12	HS6ST2	transcript	0.2247
12	MRAS	transcript	0.4464
12	COL6A3	transcript	0.4464
12	MAGED2	transcript	0.4464
12	CD4	transcript	0.4464
12	NR2F1	transcript	0.4464
12	RNASE1	transcript	0.4464
12	TBX4	transcript	0.6194
12	HSD17B1	transcript	0
12	ITGA9	transcript	0.2247
12	FMOD	transcript	0.4464
12	AFAP1L2	transcript	0.4464
12	NDUFA4L2	transcript	0.6109
12	PDLIM3	transcript	0.1313
12	GAS2L3	transcript	0.6109
12	CRTAP	transcript	0.4464
12	hsa-miR-196b-5p	miRNA	1
12	SERPINF1	transcript	0.4464
12	P2RY1	transcript	0.4464
12	hsa-miR-496	miRNA	0.3242
12	LLGL1	transcript	0.4464
12	AXIN2	transcript	0.4464
12	hsa-miR-551b-3p	miRNA	0.4941
12	FAM162B	transcript	0.4464
12	CD320	transcript	0
13	1-carboxyethylphenylalanine	metabolite	0.4072
13	TBC1D25	transcript	0.1653
13	IRAK1	transcript	0.5703
13	X-25856	metabolite	0.4371
13	RAB11FIP5	transcript	0.4798
13	NIBAN2	transcript	0.0498
13	X-11979	metabolite	0.4371
13	TMEM129	transcript	0.1653
13	KMT2D	transcript	0.3271
13	TINCR	transcript	0.4854
13	NF2	transcript	0.1653
13	ADAM19	transcript	0.4024
13	TRAF3	transcript	0.3524
13	hsa-miR-302b-5p	miRNA	0.3882
13	LINC02035	transcript	0.3354
13	RBSN	transcript	0.3271
13	docosadienoylcarnitine (C22:2)*	metabolite	0.4072
13	DNAJC5	transcript	0.4854
13	POLR3H	transcript	0.5703
13	SOCS7	transcript	0.491
13	OPA3	transcript	0.4798
13	behenoylcarnitine (C22)*	metabolite	0.8157
13	PSD4	transcript	0.1653
13	X-25936	metabolite	0.1232
13	KIAA1522	transcript	0.4024
13	ELK1	transcript	0.6109
13	PLPP3	transcript	0.1653
13	CTDSP2	transcript	0.4798
13	LINC00641	transcript	0.4024
13	arachidoylcarnitine (C20)*	metabolite	0.4072
13	PSKH1	transcript	0.6774
13	CIC	transcript	0.4024
13	BLTP2	transcript	0.4798
13	hsa-miR-548h-3p	miRNA	0.2554
13	RAB30-DT	transcript	0.1232
13	AP5S1	transcript	0.1653
13	ANKRD52	transcript	0.3271
13	1-carboxyethylvaline	metabolite	0.4072
13	nervonoylcarnitine (C24:1)*	metabolite	0.4743
13	KHNYN	transcript	0.3271
13	RHOD	transcript	0.1709
13	AMOTL1	transcript	0.4024
13	USP22	transcript	0.1653
13	MKNK2	transcript	0.4024
13	ENSG00000266830	transcript	0.1653
13	hsa-miR-503-3p	miRNA	0.4688
13	SZRD1	transcript	0.0498
13	RAD54L2	transcript	0.3271
13	RNPEPL1	transcript	0.6774
13	ZNF512B	transcript	0.4024
13	GLIS2	transcript	0.4854
13	ZNF592	transcript	0.4024
13	BCL2L2	transcript	0.3271
13	erucoylcarnitine (C22:1)*	metabolite	0.4474
13	C15orf39	transcript	0.4024
13	CMTM4	transcript	0.5323
13	PCNX3	transcript	0.4024
13	hsa-miR-600	miRNA	1
13	ENSG00000279806	transcript	0.4798
13	SLC39A13	transcript	0.1653
13	CES2	transcript	0.3271
13	CCDC69	transcript	0.4024
13	LIMK1	transcript	0.4024
13	REXO1	transcript	0.4798
13	1-carboxyethylhistidine	metabolite	0.4634
13	ATXN7L3	transcript	0.1653
13	FAM102A	transcript	0.6109
13	C11orf68	transcript	0.1653
13	DAB2IP	transcript	0.4024
13	BAP1	transcript	0.4798
13	ZBED1	transcript	0.1653
13	hsa-miR-200c-5p	miRNA	0
13	1-carboxyethyltyrosine	metabolite	0.4072
13	TMEM164	transcript	0.491
13	MAFG	transcript	0.3271
13	STK35	transcript	0.4798
13	SYT12	transcript	0.5703
13	IP6K1	transcript	0.4798
13	CBX7	transcript	0.4798
13	CASTOR2	transcript	0.3271
14	UBL5	transcript	0.2423
14	hsa-miR-625-3p	miRNA	0.5382
14	hsa-miR-625-5p	miRNA	0.0633
14	NDUFA2	transcript	0.4381
14	RNF126	transcript	0.2199
14	RCE1	transcript	0.4381
14	NADK	transcript	0.483
14	PPP1R37	transcript	0.4964
14	SCAND1	transcript	0.4381
14	TMEM127	transcript	0.4381
14	STK11	transcript	0.2478
14	KAZN	transcript	0.2404
14	hsa-miR-1268a	miRNA	0.2225
14	TEX264	transcript	0.4381
14	CLTB	transcript	0.7045
14	PI4KB	transcript	0.4381
14	AMDHD2	transcript	0.5334
14	hsa-miR-421	miRNA	0.2368
14	ELL	transcript	0.2096
14	DUS1L	transcript	0.2243
14	SERTAD1	transcript	0.682
14	C4orf19	transcript	0.4381
14	PPP2R1A	transcript	0.4381
14	COPE	transcript	0.4381
14	HNRNPF	transcript	0.4381
14	hsa-miR-29b-3p	miRNA	0.0766
14	JUP	transcript	0.2139
14	HDAC5	transcript	0.2096
14	LMAN2	transcript	0.2243
14	ENDOU	transcript	0.2735
14	BET1L	transcript	0.4381
14	AP5B1	transcript	0.4573
14	TIMM22	transcript	0.5039
14	AP2S1	transcript	0.4381
14	MRPL54	transcript	0.2515
14	hsa-miR-342-3p	miRNA	0.3384
14	TMEM115	transcript	0.5415
14	BCAP31	transcript	0.4381
14	POLR2E	transcript	0.6298
14	RPL29	transcript	0.2243
14	hsa-miR-128-3p	miRNA	0.1643
14	NEU1	transcript	0.4381
14	UBL4A	transcript	0.5334
14	RNH1	transcript	0.7343
14	ZFTRAF1	transcript	0.1434
14	RPS9	transcript	0.2966
14	ATP6V0D1	transcript	0.4381
14	hsa-miR-146b-5p	miRNA	0.4503
14	SGPP1	transcript	0.1784
14	PEX16	transcript	0.5069
14	RBM15B	transcript	0.4476
14	ZFAND2B	transcript	0.2404
14	MRGBP	transcript	0.743
14	MTX1	transcript	0.2915
14	HPS6	transcript	0.5287
14	ZBED10P	transcript	0.259
14	PPP1CA	transcript	0.5069
14	MYDGF	transcript	0.2243
14	hsa-miR-125a-5p	miRNA	0.378
14	UBXN6	transcript	0.5069
14	PRKCZ	transcript	0.0633
14	UQCRC1	transcript	0.4476
14	STUB1	transcript	0.4476
14	FRMD8	transcript	0.4381
14	C7orf50	transcript	0.2199
14	POLRMT	transcript	0.4381
14	ELOB	transcript	0.4381
14	CLTA	transcript	0.5069
14	hsa-miR-125b-5p	miRNA	0.4313
14	hsa-miR-1287-5p	miRNA	0.2341
14	SLC66A1	transcript	0.4381
14	PLEKHM2	transcript	0.4503
14	ARPC4	transcript	0.4381
14	CIB1	transcript	0.4381
14	ARPC5L	transcript	0.2966
14	BAHD1	transcript	0.2441
14	hsa-miR-30d-3p	miRNA	0.413
14	PTGES2	transcript	0.1449
14	HLA-A	transcript	0.2199
14	RASSF7	transcript	0.3708
14	CLIC3	transcript	0.2571
14	AKR7A2	transcript	0.1449
14	PIM3	transcript	0.3059
14	RAB25	transcript	0.1784
14	MAPKAPK3	transcript	0.1659
14	LYPLA2	transcript	0.4381
14	hsa-miR-576-5p	miRNA	0.0105
14	CSRP1	transcript	0.1713
14	GPR137	transcript	0.5746
14	PHLDA3	transcript	0.1953
14	ADRM1	transcript	0.5208
14	CACFD1	transcript	0.4573
14	hsa-miR-28-3p	miRNA	0.1613
14	hsa-miR-519a-5p	miRNA	0.0766
14	YJU2	transcript	0.2515
14	ABHD17A	transcript	0.2199
14	MRPL43	transcript	0.2243
14	GORASP1	transcript	0.4381
14	ALKBH7	transcript	0.4381
14	RN7SL3	transcript	0.2243
14	DAPK3	transcript	0.3732
14	ECM1	transcript	0.4381
14	PWWP2B	transcript	0.2553
14	TMEM79	transcript	0.2156
14	APRT	transcript	0.2199
14	KCTD5	transcript	0.4381
14	FBXW5	transcript	0.5529
14	SNAP47	transcript	0.127
14	ZDHHC12	transcript	0.4503
14	KAT5	transcript	0.1666
14	SMIM5	transcript	0.2534
14	ZNF513	transcript	0.4476
14	CPTP	transcript	0.5545
14	PPP4C	transcript	0.51
14	hsa-miR-203a-3p	miRNA	0.4208
14	ABHD12	transcript	0.2096
14	ITPK1	transcript	0.2011
14	JUND	transcript	0.259
14	ARMC5	transcript	0.4476
14	GMPPB	transcript	0.5208
14	GIPC1	transcript	0.5612
14	TUSC1	transcript	0.1784
14	EID2	transcript	0.1784
14	ERGIC3	transcript	0.4381
14	LRRC42	transcript	0.4381
14	CHCHD2	transcript	0.4503
14	EVA1B	transcript	0.6224
14	RMDN3	transcript	0.2404
14	TBC1D14	transcript	0.2199
14	PACSIN3	transcript	0.2377
14	hsa-miR-1268b	miRNA	0.4104
14	PAXX	transcript	0.2003
14	hsa-miR-335-5p	miRNA	0.2506
14	TSSC4	transcript	0.5832
14	SH3GL1	transcript	0.2287
14	EVA1A	transcript	0.678
14	RHBDD2	transcript	0.1784
14	hsa-miR-518b	miRNA	0.2332
14	ABT1	transcript	0.4381
14	CEBPA	transcript	0.1659
14	SLC39A7	transcript	0.4381
14	hsa-miR-361-5p	miRNA	0.4772
14	TMEM141	transcript	0.5146
14	NAA38	transcript	0.2243
14	SCYL1	transcript	0.4381
14	DAPK1	transcript	0.1552
14	hsa-miR-181c-3p	miRNA	0.5578
14	RBM42	transcript	0.4381
14	CHMP2A	transcript	0.1839
14	SLC15A3	transcript	0.1235
14	JADE1	transcript	0.1807
14	hsa-miR-182-5p	miRNA	0.1705
14	YARS2	transcript	0.2895
14	ZNF687	transcript	0.4381
14	CIAO2B	transcript	0.2199
14	hsa-miR-181a-3p	miRNA	0.2725
14	TSR3	transcript	0.5781
14	CTBP1	transcript	0.2441
14	CMAS	transcript	0.4381
14	TMUB1	transcript	0.5162
14	ALG12	transcript	0.4503
14	TAGLN2	transcript	0.192
14	CALHM2	transcript	0.5287
14	ZNF672	transcript	0.4658
14	DYNC2I2	transcript	0.2199
14	CYB5R1	transcript	0.4381
14	ORAI1	transcript	0.4381
14	DYNLRB1	transcript	0.2243
14	IRF2BP1	transcript	0.4476
14	FIS1	transcript	0.5039
14	SLC27A4	transcript	0.0784
14	SNRPD2	transcript	0.2199
14	FAM174B	transcript	0.1784
14	SUN2	transcript	0.1784
14	hsa-miR-516a-5p	miRNA	0.2478
14	ATF4	transcript	0.4381
14	PYGO2	transcript	0.4381
14	RAB35	transcript	0.5009
14	TBL2	transcript	0.4381
14	PLEKHG6	transcript	0.2677
14	PSEN2	transcript	0.4408
14	hsa-miR-26b-3p	miRNA	0.4587
14	COMMD4	transcript	0.6025
14	RALY	transcript	0.5287
14	VASP	transcript	0.2199
14	hsa-miR-769-5p	miRNA	0.2638
14	LAD1	transcript	0.2096
14	VSIR	transcript	0.5815
14	PTDSS2	transcript	0.2139
14	GUCD1	transcript	0.4381
14	TMEM208	transcript	0.4381
14	RETREG2	transcript	0.4381
14	ADM	transcript	0.1449
14	PDAP1	transcript	0.4381
14	RNASEH2C	transcript	0.1807
14	hsa-miR-26b-5p	miRNA	0.0633
14	OAZ1	transcript	0.5645
14	APOE	transcript	0.2199
14	hsa-miR-23b-3p	miRNA	0.3285
14	PYGB	transcript	0.0784
14	KIAA2013	transcript	0.4381
14	RPL18	transcript	0.2966
14	hsa-miR-4713-3p	miRNA	0.3865
14	FAM3A	transcript	0.4381
14	TMEM11	transcript	0.2243
14	TIMM29	transcript	0.4643
14	VPS18	transcript	0.4394
14	NR2F6	transcript	0.4919
14	GMPR2	transcript	0.4381
14	ZBTB22	transcript	0.1214
14	ZNF768	transcript	0.4381
14	hsa-miR-30c-2-3p	miRNA	0.3878
14	HSD17B1-AS1	transcript	0.2199
14	H1-3	transcript	0.2199
14	hsa-miR-524-5p	miRNA	0.3112
14	hsa-miR-224-5p	miRNA	0.2079
14	BCAR1	transcript	0.1434
14	LRRC14	transcript	0.4503
14	URM1	transcript	0.4381
14	ILRUN	transcript	0.4381
14	ACTR1A	transcript	0.4381
14	AP2M1	transcript	0.4381
14	MXD4	transcript	0.4381
14	FANCE	transcript	0.2269
14	EIF2S3	transcript	0.1807
14	DEXI	transcript	0.1986
14	B4GALT3	transcript	0.4381
14	SH3TC2	transcript	0.0759
14	hsa-let-7e-5p	miRNA	0.3816
14	hsa-miR-23a-3p	miRNA	0.4015
14	hsa-miR-132-5p	miRNA	0.0105
14	SLC4A2	transcript	0.4476
14	FLII	transcript	0.4381
14	PSMG3	transcript	0.188
14	hsa-miR-629-5p	miRNA	0.5303
14	NR1H2	transcript	0.7004
14	CD2BP2	transcript	0.4381
14	STOML2	transcript	0.2243
14	TXNL4A	transcript	0.2243
14	P2RY2	transcript	0.2096
14	GFER	transcript	0.51
14	RPL10A	transcript	0.2243
14	CD99L2	transcript	0.1552
14	hsa-miR-29a-3p	miRNA	0.4729
14	NME6	transcript	0.4381
14	hsa-miR-191-5p	miRNA	0.3144
14	CENPB	transcript	0.4381
14	ATG4D	transcript	0.4381
14	HDGF	transcript	0.1784
14	ATP1B3	transcript	0.1953
14	NUBP2	transcript	0.5662
14	MCRS1	transcript	0.4381
14	VCP	transcript	0.4381
14	LRRC8A	transcript	0.1784
14	USP43	transcript	0.2496
14	SPAG7	transcript	0.2243
14	SNAI1	transcript	0.2096
14	PKP3	transcript	0.6261
14	SLC29A3	transcript	0.1235
14	B3GAT3	transcript	0.5255
14	MISP3	transcript	0.2096
14	hsa-miR-27a-5p	miRNA	0.3362
14	THOC6	transcript	0.483
14	hsa-miR-26a-5p	miRNA	0.0993
14	TUFT1	transcript	0.4875
14	GNB2	transcript	0.5039
14	APEX2	transcript	0.4381
14	RPS15	transcript	0.2199
14	hsa-miR-503-5p	miRNA	0.2987
14	SNF8	transcript	0.2199
14	TMEM219	transcript	0.2199
14	TP53I13	transcript	0.5039
14	ZC2HC1C	transcript	0.1552
14	PLEKHF1	transcript	0.5595
14	LRRC47	transcript	0.4381
14	ANKRD9	transcript	0.2217
14	SLC25A1	transcript	0.0784
14	CD53	transcript	0.2199
14	AAR2	transcript	0.4381
14	SNX17	transcript	0.4381
14	hsa-miR-149-5p	miRNA	0.4313
14	HSPB8	transcript	0.4381
14	hsa-miR-30b-3p	miRNA	0.372
14	NDUFV1	transcript	0.2199
14	NCAPH2	transcript	0.2441
14	WRNIP1	transcript	0.4381
14	TTC7A	transcript	0.4381
14	ITGB2	transcript	0.2199
14	NEK11	transcript	0.1784
14	REPIN1	transcript	0.4381
14	AURKAIP1	transcript	0.5763
14	KEAP1	transcript	0.4381
14	KCNG1	transcript	0.0392
14	KDM5C	transcript	0.4643
14	NDUFB11	transcript	0.5039
14	GRN	transcript	0.4381
14	ATOSB	transcript	0.4629
14	SDC1	transcript	0.4381
14	GNL1	transcript	0.5069
14	RN7SL2	transcript	0.2441
14	RPS19	transcript	0.2966
14	UNC45A	transcript	0.4381
14	hsa-miR-548au-5p/548c-5p/548o-5p/548am-5p	miRNA	0.0729
14	OTUD1	transcript	0.2096
14	COMTD1	transcript	0.2441
14	ZFX	transcript	0.1807
14	ATP5F1D	transcript	0.4381
14	TMED1	transcript	0.2243
14	LRRC59	transcript	0.4381
14	TBCB	transcript	0.2199
14	PIP4P1	transcript	0.4381
14	ZBTB7B	transcript	0.2441
14	DVL1	transcript	0.2553
14	LRATD2	transcript	0.4381
14	AUP1	transcript	0.2423
14	AKT1S1	transcript	0.4381
14	KDM6A	transcript	0.1807
14	SLC3A2	transcript	0.4381
14	FEM1A	transcript	0.6188
14	NCF4-AS1	transcript	0.2243
14	ATP6V1F	transcript	0.1705
14	BRI3	transcript	0.2199
14	RPL7A	transcript	0.2243
14	NAGLU	transcript	0.1449
14	SLC35F6	transcript	0.4421
14	TBL3	transcript	0.6025
14	BRMS1	transcript	0.4381
14	TRIM11	transcript	0.4503
14	hsa-miR-450a-2-3p	miRNA	0.1643
14	GPKOW	transcript	0.2243
14	TPGS1	transcript	0.5271
14	CDK2AP2	transcript	0.1298
14	DLG3	transcript	0.1784
14	ABTB2	transcript	0.1434
14	C1orf43	transcript	0.5695
14	ESRRA	transcript	0.6188
14	UNC13D	transcript	0.2096
14	TMEM250	transcript	0.5612
14	TMUB2	transcript	0.4381
14	CRIP2	transcript	0.2956
14	ZNF319	transcript	0.4381
14	SPSB3	transcript	0.535
14	ALYREF	transcript	0.2243
14	ATP6V0B	transcript	0.5039
14	AHCY	transcript	0.1705
14	EZR	transcript	0.2404
14	hsa-miR-183-5p	miRNA	0.2864
14	CC2D1B	transcript	0.4381
14	ZBTB17	transcript	0.2441
14	MRPL18	transcript	0.1298
14	MIEF2	transcript	0.4715
14	FOXO6	transcript	0.4381
14	NIN	transcript	0.1552
14	CAPN1	transcript	0.4381
14	AAMP	transcript	0.5695
14	DOLPP1	transcript	0.2147
14	MRPS34	transcript	0.4381
14	PUF60	transcript	0.4381
14	hsa-miR-30e-3p	miRNA	0.4503
14	LEMD2	transcript	0.5287
14	SLC37A1	transcript	0.023
14	KLHDC3	transcript	0.4381
14	SNRPB	transcript	0.6025
14	ARAF	transcript	0.4381
14	S100A6	transcript	0.3219
14	MFSD3	transcript	0.483
14	MUS81	transcript	0.6298
14	RAB40C	transcript	0.483
14	METRNL	transcript	0.1839
14	RCC1L	transcript	0.2199
14	BCL7C	transcript	0.2243
14	ZNF282	transcript	0.4381
14	SLC66A2	transcript	0.5529
14	PSMA7	transcript	0.5334
14	hsa-miR-519d-5p	miRNA	0.4143
14	LIMK2	transcript	0.483
14	STARD10	transcript	0.6392
14	UBALD1	transcript	0.1434
14	COPG1	transcript	0.4381
14	LMNA	transcript	0.2441
14	FLAD1	transcript	0.4381
14	hsa-miR-1283	miRNA	0.4247
14	CXXC5	transcript	0.2987
14	PC	transcript	0.4476
14	FAM53C	transcript	0.4503
14	BSDC1	transcript	0.4381
14	CRKL	transcript	0.1784
14	hsa-miR-29c-5p	miRNA	0.4104
14	GPX1	transcript	0.2199
14	UCK1	transcript	0.4381
14	SLC35C1	transcript	0.4394
14	MFSD5	transcript	0.4381
14	GSTP1	transcript	0.2243
14	AP2A1	transcript	0.4381
14	FADD	transcript	0.4381
14	SPRYD3	transcript	0.1784
14	PCYT2	transcript	0.449
14	PUDP	transcript	0.1807
14	hsa-miR-331-3p	miRNA	0.2735
14	TESK1	transcript	0.4381
14	GAS2L1	transcript	0.4381
14	CYP11A1	transcript	0.2423
14	hsa-miR-99b-5p	miRNA	0.2997
14	CTDP1	transcript	0.1434
14	MCRIP2	transcript	0.2182
14	S100P	transcript	0.4503
14	SRSF9	transcript	0.2844
14	TPRA1	transcript	0.51
14	SNX8	transcript	0.4381
14	TNFRSF12A	transcript	0.4503
14	RIC8A	transcript	0.4381
14	SSBP4	transcript	0.1784
14	NDUFB2	transcript	0.5334
14	RPS14	transcript	0.2199
14	TMEM259	transcript	0.483
14	EDF1	transcript	0.4381
14	ADIRF	transcript	0.1752
14	TMED9	transcript	0.5039
14	RPN1	transcript	0.2243
14	VPS51	transcript	0.5695
14	TOM1	transcript	0.6115
14	hsa-miR-29c-3p	miRNA	0.483
14	ADI1	transcript	0.4381
14	MTMR14	transcript	0.2199
14	NAB2	transcript	0.3373
14	THAP7	transcript	0.4816
14	ANAPC11	transcript	0.5115
14	NDUFS7	transcript	0.2199
14	KLC2	transcript	0.2217
14	TMED3	transcript	0.1784
14	HSPA2	transcript	0.1807
14	CHMP1A	transcript	0.4381
14	CLDN4	transcript	0.5798
14	BAD	transcript	0.7278
14	FKBP8	transcript	0.3555
14	TRAPPC3	transcript	0.2243
14	UBA1	transcript	0.1807
14	hsa-miR-424-3p	miRNA	0.4517
14	GSDMD	transcript	0.2496
14	MAEA	transcript	0.1434
14	CLPTM1L	transcript	0.2243
14	MBD3	transcript	0.5545
14	KCTD21	transcript	0.4381
14	ELF3	transcript	0.1784
14	BLOC1S4	transcript	0.6525
14	EIF1AX	transcript	0.1807
14	NUDT16L1	transcript	0.4889
14	hsa-miR-151b/151a-5p	miRNA	0.3756
14	RPS18	transcript	0.2243
14	FURIN	transcript	0.1705
14	hsa-miR-1301-3p	miRNA	0
14	HSD17B10	transcript	0.4643
14	ATG101	transcript	0.5039
14	B3GALT4	transcript	0.2139
14	PSMC3	transcript	0.51
14	CNPPD1	transcript	0.4381
14	BCL2L1	transcript	0.127
14	INTS5	transcript	0.5039
14	RNF185	transcript	0.2096
14	hsa-miR-30d-5p	miRNA	0.4545
14	ZNF574	transcript	0.5545
14	NFKBIB	transcript	0.449
14	ENSG00000275266	transcript	0.2199
14	DDX54	transcript	0.4476
14	DPM2	transcript	0.5069
14	hsa-miR-99b-3p	miRNA	0.2905
14	C1orf115	transcript	0.2441
14	CDK4	transcript	0.4381
14	hsa-miR-543	miRNA	0.0183
14	EIF5A	transcript	0.4381
14	PHPT1	transcript	0.1166
14	MRPL27	transcript	0.2243
14	RBCK1	transcript	0.4381
14	MUL1	transcript	0.4381
14	hsa-miR-361-3p	miRNA	1
14	CARHSP1	transcript	0.308
14	SLC19A1	transcript	0.0784
14	TPI1	transcript	0.1784
14	SSNA1	transcript	0.4919
14	SERF2	transcript	0.5039
14	hsa-miR-155-5p	miRNA	0.5496
14	CORO1B	transcript	0.4381
14	PLIN3	transcript	0.4381
14	ATG9A	transcript	0.4381
14	PTPRF	transcript	0.2096
14	SLC35C2	transcript	0.4394
14	PFKL	transcript	0.1434
14	RN7SL1	transcript	0.2432
14	ST3GAL4	transcript	0.4381
14	ADCK2	transcript	0.4381
14	TSKU	transcript	0.5382
14	LSM10	transcript	0.1449
14	hsa-miR-320c	miRNA	0.1208
14	LRP10	transcript	0.5902
14	BRAT1	transcript	0.4421
14	RFNG	transcript	0.5039
14	IRF2BPL	transcript	0.2096
14	hsa-miR-200c-3p	miRNA	0.0871
14	ERVV-2	transcript	0.4435
14	hsa-miR-584-5p	miRNA	0.2946
14	GTPBP6	transcript	0.2199
14	hsa-miR-151a-3p	miRNA	0.4672
14	C19orf25	transcript	0.4503
14	RPLP1	transcript	0.2966
14	MEPCE	transcript	0.4381
14	SERTAD3	transcript	0.4686
14	BLVRB	transcript	0.2199
14	hsa-miR-30a-5p	miRNA	0.2686
14	SPINT2	transcript	0.1784
14	hsa-miR-517-5p	miRNA	0.3241
14	PGLS	transcript	0.2199
14	EHD1	transcript	0.449
14	RPL36	transcript	0.2966
14	FTH1	transcript	0.2199
14	NELFB	transcript	0.5447
14	TOLLIP	transcript	0.5193
14	EIF4H	transcript	0.2814
14	TMEM54	transcript	0.1552
14	RUSC1	transcript	0.4381
14	ANXA6	transcript	0.4381
14	hsa-miR-30a-3p	miRNA	0.3165
14	HMCES	transcript	0.2199
14	CRCP	transcript	0.4381
14	hsa-miR-27a-3p	miRNA	0.3362
14	SLC8B1	transcript	0.4503
14	H3C10	transcript	0.2199
14	PSMD2	transcript	0.4381
14	TAF6L	transcript	0.4381
14	SRI	transcript	0.1953
14	SEMA3B	transcript	0.4381
14	VEGFB	transcript	0.1784
14	FZR1	transcript	0.1434
14	CRYBG2	transcript	0.4381
14	PPP1R14B	transcript	0.2735
14	hsa-miR-675-3p	miRNA	0.2173
14	CSRNP1	transcript	0.2404
14	hsa-miR-148b-3p	miRNA	0.2478
14	ITPKC	transcript	0.2139
14	METTL25B	transcript	0.1298
14	BMI1	transcript	0.1784
14	ANGPTL4	transcript	0.51
14	RXRB	transcript	0.5131
14	SIVA1	transcript	0.2199
14	NFKB2	transcript	0.2199
14	CDK16	transcript	0.4643
14	CHMP6	transcript	0.5069
14	CREB3	transcript	0.51
14	HMOX2	transcript	0.0784
14	GSN	transcript	0.6025
14	hsa-miR-518a-5p	miRNA	0.3637
14	ACADS	transcript	0.5431
14	RNF181	transcript	0.2243
14	SURF1	transcript	0.4381
14	hsa-miR-516b-5p	miRNA	0.0454
15	CD209	transcript	0
15	CD209	protein	0
16	ADGRE5	transcript	0
16	CD97	protein	0
17	CTSF	protein	0
17	CTSF	transcript	0
18	CXCL1	transcript	0
18	CXCL1	protein	0
19	spermidine	metabolite	0
19	EPHB4	protein	0
20	X-21796	metabolite	0
20	HBQ1	protein	0
21	OLR1	transcript	0
21	LOX-1	protein	0
22	LPL	transcript	0
22	LPL	protein	0
23	VPS37A	protein	0
23	2'-O-methyluridine	metabolite	0
24	ATP11C	transcript	0
24	hsa-miR-505-3p	miRNA	0
25	BLACAT1	transcript	0
25	hsa-miR-135b-5p	miRNA	0
26	PD-L1	protein	0
26	CD274	transcript	0
27	CDCP1	transcript	0
27	CDCP1	protein	0
28	CGB3	transcript	0
28	CGB5	transcript	0
28	CGB3	protein	1
28	CGB8	transcript	0
29	CYREN	transcript	0
29	hsa-miR-137	miRNA	1
29	DPYD	transcript	0
30	IL1RL1	transcript	0
30	ST2	protein	0
31	KLHL3	transcript	0
31	hsa-miR-874-3p	miRNA	0
32	hsa-miR-34b-5p	miRNA	0
32	LAYN	transcript	1
32	hsa-miR-34c-5p	miRNA	0
32	hsa-miR-34b-3p	miRNA	0
33	LSP1	transcript	0
33	ZFP36L2	transcript	0
33	hsa-let-7f-5p	miRNA	1
34	hsa-let-7i-5p	miRNA	1
34	ENSG00000112096	transcript	0
34	MYO1F	transcript	0
35	t-PA	protein	0
35	PLAT	transcript	0
36	TPRN	transcript	0.3346
36	EOLA1	transcript	0.3461
36	TRADD	transcript	0.3346
36	PTOV1	transcript	0.3346
36	HMOX1	transcript	0.3346
36	DNAJB1	transcript	0.3346
36	SP6	transcript	0.3346
36	XAGE3	transcript	0.3346
36	TNIP2	transcript	0.3346
36	MOB2	transcript	0.3346
36	CNN3	transcript	0.3346
36	AHSA1	transcript	0.3346
36	SHARPIN	transcript	0.3346
36	PLEKHJ1	transcript	0.3346
36	SDF2	transcript	0.3346
36	NARF	transcript	0.3346
36	hsa-miR-561-5p	miRNA	0.102
36	NKAP	transcript	0
36	THAP11	transcript	0.3346
36	FKBP4	transcript	0.3346
36	TRMT112	transcript	0.3346
36	PDIA4	transcript	0.3346
36	KCNN4	transcript	0.3346
36	IRF3	transcript	0.3346
36	NAA10	transcript	0
36	hsa-miR-191-3p	miRNA	1
36	IER5	transcript	0.3346
36	VPS16	transcript	0.3346
36	TNFRSF1A	transcript	0.3346
36	DEDD2	transcript	0.3702
36	NOP56	transcript	0.3346
36	CHMP7	transcript	0.3346
36	MFSD10	transcript	0.3346
36	CEBPD	transcript	0.3346
36	DYNLL1	transcript	0.3346
36	RUVBL1	transcript	0.3346
36	USF1	transcript	0.3702
36	SIRT7	transcript	0.3346
36	TSEN34	transcript	0.3346
36	SELENOW	transcript	0.3346
36	GAPDH	transcript	0.3346
36	NAT9	transcript	0.3346
36	JMJD6	transcript	0.3346
36	RPL38	transcript	0.3346
36	DDX39A	transcript	0.3702
36	SMAD6	transcript	0.3346
36	MANF	transcript	0.3346
36	hsa-miR-10a-5p	miRNA	0.1422
36	STIP1	transcript	0.3346
36	SIAH2	transcript	0.3346
36	TRAF2	transcript	0.3346
36	EEF1D	transcript	0.3346
36	NANS	transcript	0.3346
36	MIIP	transcript	0.3346
36	PHF23	transcript	0.3346
36	POLR2H	transcript	0.3702
36	BASP1	transcript	0.3346
36	HSP90AB1	transcript	0.3346
36	APBA3	transcript	0.3346
36	UGP2	transcript	0.3346
36	JPH2	transcript	0.3346
36	LSM7	transcript	0.3346
36	CCT3	transcript	0.3346
36	NOSIP	transcript	0.3346
37	SNORD15B	transcript	0
37	hsa-miR-181b-5p	miRNA	0
