## Supplemental Table 13 for "Placental Network Differences Among Obstetric Syndromes Identified With An Integrated Multiomics Approach"

### Sheet: fgr_communities_and_closeness_c
Community	Analyte Name	Analyte Type	Closeness Centrality Score
0	MALAT1	transcript	0.156
0	(3'-5')-adenylyladenosine*	metabolite	0.156
0	TSC22D2	transcript	0.2531
0	(3'-5')-adenylylcytidine	metabolite	0.7676
0	ZBTB1	transcript	0.7676
0	PRR12	transcript	0.156
0	(3'-5')-adenylylguanosine*	metabolite	0.4326
0	ENSG00000235859	transcript	0.2531
0	FAM219A	transcript	0
0	PPP1R3E	transcript	0.2531
0	(3'-5')-guanylylcytidine	metabolite	1
0	SMARCA1	transcript	0.7676
0	(3'-5')-uridylyladenosine	metabolite	0.3078
0	MNT	transcript	0.4326
0	USP34	transcript	0.2531
0	BOD1L1	transcript	0.4326
0	CMYA5	transcript	0.5041
0	ZBTB4	transcript	0.7676
0	ARID4A	transcript	0.5041
0	PLEKHG3	transcript	0
1	7-methylguanine	metabolite	0
1	hsa-miR-1260b	miRNA	0
2	DLK1	transcript	0
2	X-10445	metabolite	0
3	SUPT5H	transcript	0
3	MINK1	transcript	0
3	SURF6	transcript	0
3	CASP8AP2	transcript	0
3	RAVER1	transcript	0
3	glycerophosphoethanolamine	metabolite	1
4	SEMA3B	transcript	0
4	SNW1	transcript	0
4	COPG1	transcript	0
4	hsa-miR-135a-5p	miRNA	1
4	NBR1	transcript	0
4	UBC	transcript	0
4	PPM1G	transcript	0
4	ANP32B	transcript	0
4	AZI2	transcript	0
4	RAD23B	transcript	0
4	MAP2K4	transcript	0
4	LRP10	transcript	0
4	ERBB2	transcript	0
4	RALBP1	transcript	0
4	UNC45A	transcript	0
4	RAB5A	transcript	0
4	ZDHHC20	transcript	0
4	MCFD2	transcript	0
4	CCDC47	transcript	0
4	TERF2IP	transcript	0
4	ERLIN1	transcript	0
4	C11orf58	transcript	0
4	ZC3H15	transcript	0
4	PFKL	transcript	0
5	hsa-miR-137	miRNA	0
5	DPYD	transcript	0
6	hsa-miR-184	miRNA	0
6	TUSC2	transcript	0
7	HES2	transcript	0
7	PPCS	transcript	0.1333
7	PCOLCE2	transcript	0.1333
7	CENPBD2P	transcript	1
7	hsa-miR-30a-3p	miRNA	1
7	hsa-miR-30e-3p	miRNA	0.7111
7	FUT8	transcript	0
7	TSR2	transcript	0.1333
7	PFN2	transcript	0.1333
7	PCCB	transcript	0
8	RHBDD2	transcript	0.3835
8	WBP1L	transcript	0.3835
8	FANCE	transcript	0.4464
8	hsa-miR-381-3p	miRNA	0.2487
8	TUSC1	transcript	0.5156
8	RHEB	transcript	0
8	hsa-miR-494-3p	miRNA	0.4142
8	ALKBH5	transcript	0.3835
8	BACE2	transcript	0
8	MISP3	transcript	1
8	hsa-miR-411-5p	miRNA	0.7232
8	hsa-miR-154-5p	miRNA	0.7232
8	hsa-miR-379-5p	miRNA	0.9375
8	KIAA2013	transcript	0.3835
8	hsa-miR-379-3p	miRNA	0.1193
9	hsa-miR-4454	miRNA	0
9	X-25610	metabolite	0
10	hsa-miR-500a-3p	miRNA	0
10	WSB2	transcript	0
11	hsa-miR-629-5p	miRNA	0
11	BCAS4	transcript	0
12	KCTD17	transcript	0.4375
12	CAST	transcript	0.2187
12	hsa-miR-653-5p	miRNA	1
12	hsa-miR-653-3p	miRNA	0
12	MAPK8	transcript	0.2187
12	PIGX	transcript	0.2187
12	ZDHHC24	transcript	0.2187
13	PSMB5	transcript	0
13	hsa-miR-532-5p	miRNA	0
