## Supplemental Table 15 for "Placental Network Differences Among Obstetric Syndromes Identified With An Integrated Multiomics Approach"

### Sheet: SupplementalTable16-FGR+HDP
Community	Analyte Name	Analyte Type	Closeness Centrality Score
0	(S)-3-hydroxybutyrylcarnitine	metabolite	0.7775
0	1-methyl-5-imidazolelactate	metabolite	0.2265
0	1-stearoyl-2-docosahexaenoyl-GPE (18:0/22:6)*	metabolite	0.758
0	1-stearoyl-GPG (18:0)	metabolite	0.7594
0	17beta-estradiol	metabolite	0.9389
0	3-(4-hydroxyphenyl)lactate	metabolite	0.379
0	3-hydroxy-3-methylglutarate	metabolite	0.3777
0	3-hydroxydecanoylcarnitine	metabolite	0.7567
0	3-hydroxyhexanoylcarnitine (1)	metabolite	0.9389
0	3-hydroxyoctanoylcarnitine (1)	metabolite	0.9389
0	3-hydroxyoctanoylcarnitine (2)	metabolite	0.9389
0	3-hydroxypalmitoylcarnitine	metabolite	0.3784
0	3-methoxytyramine sulfate	metabolite	0.9389
0	3-methyl-2-oxobutyrate	metabolite	0.7567
0	4-cholesten-3-one	metabolite	0.3859
0	4-methyl-2-oxopentanoate	metabolite	0.7567
0	5alpha-pregnan-3beta,20alpha-diol monosulfate (1)	metabolite	0.9389
0	6-phosphogluconate	metabolite	0.7608
0	N('1)-acetylspermidine	metabolite	0.9389
0	N(1)-acetylspermine	metabolite	0.7649
0	N,N,N-trimethyl-alanylproline betaine (TMAP)	metabolite	0.9389
0	N,N-dimethyl-pro-pro	metabolite	0.7649
0	N-acetyl-beta-alanine	metabolite	0.3965
0	N-acetyl-glucosamine 1-phosphate	metabolite	0.2327
0	N-acetyl-isoputreanine	metabolite	0.3797
0	N-acetylglucosamine 6-phosphate	metabolite	0.2322
0	N-acetylhistidine	metabolite	0.3763
0	N-acetylputrescine	metabolite	0.3763
0	N-formylanthranilic acid	metabolite	0.3943
0	N-methylpipecolate	metabolite	0.7594
0	N-palmitoyl-sphinganine (d18:0/16:0)	metabolite	0.377
0	N-stearoyl-sphingosine (d18:1/18:0)*	metabolite	0.3845
0	N1,N12-diacetylspermine	metabolite	0.9389
0	N1-Methyl-2-pyridone-5-carboxamide	metabolite	0.9389
0	O-methyltyrosine	metabolite	0.7622
0	X-12117	metabolite	0.7594
0	X-24545	metabolite	0.9389
0	X-25035	metabolite	0.7747
0	X-25422	metabolite	0.7567
0	X-25464	metabolite	0.7567
0	X-26107	metabolite	0.3777
0	X-26108	metabolite	0.377
0	acetylcholine	metabolite	0.3811
0	adenine	metabolite	0.7608
0	androstenediol (3beta,17beta) disulfate (1)	metabolite	0.9389
0	androstenediol (3beta,17beta) disulfate (2)	metabolite	0.9389
0	asparagine	metabolite	0.3777
0	beta-hydroxyisovalerate	metabolite	0.3859
0	beta-hydroxyisovaleroylcarnitine	metabolite	0.3852
0	betaine	metabolite	0.379
0	butyrylcarnitine (C4)	metabolite	0.9389
0	carnosine	metabolite	0.377
0	ceramide (d18:1/17:0, d17:1/18:0)*	metabolite	0.379
0	creatine	metabolite	0.3839
0	cystathionine	metabolite	0.9389
0	cytidine-5'-diphosphoethanolamine	metabolite	0.377
0	dehydroepiandrosterone sulfate (DHEA-S)	metabolite	0.0449
0	estriol	metabolite	0.9389
0	estrone	metabolite	0.0422
0	formiminoglutamate	metabolite	0.9389
0	fructose 1,6-diphosphate/glucose 1,6-diphosphate/myo-inositol diphosphates	metabolite	0.7635
0	gamma-glutamylisoleucine*	metabolite	0.2327
0	glutamine_degradant*	metabolite	0.7663
0	guanosine	metabolite	0.24
0	guanosine 5'-diphospho-fucose	metabolite	0.7608
0	hexanoylcarnitine (C6)	metabolite	0.3777
0	homoarginine	metabolite	0.0059
0	hydroxypalmitoyl sphingomyelin (d18:1/16:0(OH))**	metabolite	0.3777
0	imidazole propionate	metabolite	0.7553
0	mannonate*	metabolite	0.7567
0	methyl glucopyranoside (alpha + beta)	metabolite	0.238
0	myo-inositol	metabolite	0.388
0	oleoylcholine	metabolite	0.377
0	palmitoylcholine	metabolite	0.3818
0	phenylalanylalanine	metabolite	0.0983
0	phenyllactate (PLA)	metabolite	0.3818
0	pregnanolone/allopregnanolone sulfate	metabolite	0.9389
0	pro-hydroxy-pro	metabolite	0.3784
0	proline	metabolite	0.3777
0	propionylcarnitine (C3)	metabolite	0.3887
0	putrescine	metabolite	0.3797
0	quinolinate	metabolite	0.4051
0	sedoheptulose	metabolite	0.2366
0	sphinganine	metabolite	0.377
0	sphingomyelin (d18:2/24:2)*	metabolite	0.3993
0	stearoyl sphingomyelin (d18:1/18:0)	metabolite	0.3901
0	succinylcarnitine (C4-DC)	metabolite	0.3804
0	taurochenodeoxycholate	metabolite	0.9389
0	taurohyocholate*	metabolite	0.3811
0	trans-4-hydroxyproline	metabolite	0.3811
0	tryptophan	metabolite	0.758
0	tyrosine	metabolite	0.3832
0	hsa-let-7c-5p	miRNA	0.7567
0	hsa-miR-103b	miRNA	0.395
0	hsa-miR-10a-5p	miRNA	0.758
0	hsa-miR-1292-5p	miRNA	0.758
0	hsa-miR-135b-5p	miRNA	1
0	hsa-miR-137	miRNA	1
0	hsa-miR-138-5p	miRNA	1
0	hsa-miR-139-5p	miRNA	1
0	hsa-miR-148a-3p	miRNA	0.758
0	hsa-miR-1539	miRNA	0.758
0	hsa-miR-15b-3p	miRNA	0.758
0	hsa-miR-182-5p	miRNA	0.758
0	hsa-miR-184	miRNA	0.7608
0	hsa-miR-190b	miRNA	0.7594
0	hsa-miR-193b-5p	miRNA	0.758
0	hsa-miR-194-5p	miRNA	0.4153
0	hsa-miR-195-5p	miRNA	0.7567
0	hsa-miR-199b-5p	miRNA	0.758
0	hsa-miR-19b-3p	miRNA	0.7594
0	hsa-miR-210-3p	miRNA	1
0	hsa-miR-2277-3p	miRNA	0.758
0	hsa-miR-23a-3p	miRNA	0.3866
0	hsa-miR-23b-3p	miRNA	0.3873
0	hsa-miR-31-5p	miRNA	0.7594
0	hsa-miR-3141	miRNA	0.7608
0	hsa-miR-3153	miRNA	0.7567
0	hsa-miR-34b-3p	miRNA	1
0	hsa-miR-34b-5p	miRNA	1
0	hsa-miR-34c-5p	miRNA	1
0	hsa-miR-3614-3p	miRNA	0.3887
0	hsa-miR-3614-5p	miRNA	0.3979
0	hsa-miR-3692-5p	miRNA	0.758
0	hsa-miR-3927-3p	miRNA	0.2484
0	hsa-miR-4304	miRNA	0.758
0	hsa-miR-431-3p	miRNA	0.758
0	hsa-miR-4732-5p	miRNA	0.758
0	hsa-miR-4784	miRNA	0.758
0	hsa-miR-489-3p	miRNA	1
0	hsa-miR-503-3p	miRNA	0.7567
0	hsa-miR-520c-3p	miRNA	1
0	hsa-miR-526b-3p	miRNA	1
0	hsa-miR-551b-3p	miRNA	0.3845
0	hsa-miR-584-5p	miRNA	1
0	hsa-miR-6071	miRNA	0.758
0	hsa-miR-6081	miRNA	0.758
0	hsa-miR-6126	miRNA	0.758
0	hsa-miR-671-3p	miRNA	0.3866
0	hsa-miR-6872-3p	miRNA	0.758
0	hsa-miR-7977	miRNA	0.758
0	hsa-miR-9-3p	miRNA	0.7608
0	hsa-miR-9-5p	miRNA	0.7594
0	ACAN	protein	0.698
0	AFP	protein	0.9248
0	AIF1	protein	0.242
0	AIMP1	protein	0.239
0	AKR1B1	protein	0.6993
0	ALPP	protein	0.7005
0	ANGPT1	protein	0.2342
0	ANGPTL4	protein	0.6993
0	AP-N	protein	0.703
0	ARHGAP25	protein	0
0	ARSA	protein	0.703
0	AXL	protein	0.6993
0	C1QA	protein	0.241
0	CCL17	protein	0.9248
0	CD163	protein	0.7005
0	CD209	protein	0.6993
0	CD300LG	protein	0.9248
0	CD4	protein	0.2525
0	CD74	protein	0.7018
0	CD93	protein	0.7005
0	CD97	protein	0.6993
0	CD99L2	protein	0.6993
0	CDH5	protein	0.7005
0	CGB3	protein	0.7018
0	CLEC14A	protein	0.7005
0	CLIP2	protein	0.9248
0	COLEC12	protein	0.7043
0	CRELD2	protein	0.7005
0	CRIM1	protein	0.6993
0	CSF-1	protein	0.1016
0	CTRC	protein	0.9248
0	CTSD	protein	0.6993
0	CTSL1	protein	0.6993
0	CXCL6	protein	0.3825
0	DCN	protein	0.6993
0	DECR1	protein	0.6993
0	DKK3	protein	0.6993
0	DLK-1	protein	0.7043
0	ENPP2	protein	0.6993
0	ESAM	protein	0.703
0	FABP4	protein	0.9248
0	FAS	protein	0.7005
0	Flt3L	protein	0.24
0	GFER	protein	0.703
0	GLO1	protein	0.7005
0	HAVCR2	protein	0.6993
0	HO-1	protein	0.7005
0	HSP 27	protein	0.6993
0	HTRA2	protein	0.7043
0	IDUA	protein	0.2449
0	IFNGR2	protein	0.2376
0	IGFBP-7	protein	0.6993
0	IL-1RT1	protein	0.7005
0	IL-6RA	protein	0.698
0	IL16	protein	0.2376
0	IL33	protein	0.9248
0	INPP1	protein	0.2213
0	ITGB1	protein	0.6993
0	IgG Fc receptor II-b	protein	0.2371
0	LAMA4	protein	0.6993
0	LAP3	protein	0.2366
0	LGMN	protein	0.703
0	LTBR	protein	0.703
0	MATN2	protein	0.6993
0	MCP-1	protein	0.6993
0	MCP-2	protein	0.6993
0	MCP-4	protein	0.6993
0	MESDC2	protein	0.7043
0	MFGE8	protein	0.6993
0	Notch 3	protein	0.7005
0	OPG	protein	0.7005
0	OPN	protein	0.3887
0	P4HB	protein	0.7005
0	PAMR1	protein	0.6993
0	PAPPA	protein	0.6993
0	PCDH1	protein	0.9248
0	PDGFRB	protein	0.6993
0	PEAR1	protein	0.7005
0	PECAM-1	protein	0.9248
0	PLC	protein	0.388
0	PPIB	protein	0.7018
0	PRELP	protein	0.6993
0	PRSS8	protein	0.7005
0	PSGL-1	protein	0.2376
0	PTPRF	protein	0.7018
0	RARRES2	protein	0.6993
0	S100A16	protein	0.9248
0	SCARF1	protein	0.6993
0	SCF	protein	0.7005
0	SCGB3A2	protein	0.6993
0	SELE	protein	0.9248
0	SOD2	protein	0.7005
0	SPINT2	protein	0.6993
0	SRC	protein	0.2351
0	TFF3	protein	0.6993
0	TF	protein	0.7018
0	TIE2	protein	0.9248
0	TMSB10	protein	0.7005
0	TM	protein	0.6993
0	TNF-R1	protein	0.6993
0	TNFRSF10A	protein	0.2385
0	TNFRSF10C	protein	0.9248
0	TNFRSF11A	protein	0.2356
0	TNFRSF14	protein	0.6993
0	TRAIL-R2	protein	0.9248
0	TRAIL	protein	0.6993
0	TXNDC15	protein	0.2366
0	U-PAR	protein	0.3839
0	VAT1	protein	0.2371
0	VSIG4	protein	0.7018
0	uPA	protein	0.6993
0	ABCA12	transcript	0.4364
0	ABCB1	transcript	0.4783
0	ACOXL	transcript	0.4783
0	ACP6	transcript	0.4364
0	ACTB	transcript	0.4387
0	ACTG1	transcript	0.445
0	ACTN1	transcript	0.4364
0	ADAMTS3	transcript	0.4783
0	ADCY5	transcript	0.4387
0	ADGRG6	transcript	0.4372
0	ADIRF	transcript	0.4364
0	ADIRF-AS1	transcript	0.4783
0	AFAP1	transcript	0.4783
0	AFF3	transcript	0.4783
0	AIF1L	transcript	0.4783
0	ALPP	transcript	0.4783
0	ANGPT2	transcript	0.4783
0	ANKRD37	transcript	0.4364
0	ANLN	transcript	0.4364
0	ANP32E	transcript	0.4364
0	APPL1	transcript	0.4364
0	ARHGAP10	transcript	0.4364
0	ARHGAP11A	transcript	0.438
0	ARHGAP24	transcript	0.4364
0	ARHGAP28	transcript	0.4364
0	ARHGAP42	transcript	0.3317
0	ARL5A	transcript	0.3311
0	ARTN	transcript	0.4783
0	ASPM	transcript	0.4372
0	ATAD2	transcript	0.438
0	ATAD5	transcript	0.4364
0	ATP13A3	transcript	0.4387
0	AVIL	transcript	0.4783
0	AXIN2	transcript	0.4783
0	BACE2-IT1	transcript	0.3354
0	BARD1	transcript	0.4364
0	BCAT1	transcript	0.4364
0	BCL2	transcript	0.3342
0	BIN2	transcript	0.4783
0	BLNK	transcript	0.4364
0	BLVRB	transcript	0.438
0	BMP6	transcript	0.4364
0	BORCS5	transcript	0.3317
0	BRAF	transcript	0.4372
0	BRCA1	transcript	0.4364
0	BRI3BP	transcript	0.4364
0	C1orf226	transcript	0.4411
0	C2orf72	transcript	0.3305
0	CA10	transcript	0.3348
0	CABLES1	transcript	0.4783
0	CALCRL	transcript	0.4387
0	CALML3-AS1	transcript	0.4364
0	CATIP	transcript	0.4364
0	CATSPERB	transcript	0.3324
0	CCDC144CP	transcript	0.4364
0	CCK	transcript	0.3342
0	CCNA2	transcript	0.4364
0	CCNB1	transcript	0.4364
0	CCNE1	transcript	0.4364
0	CCNYL1	transcript	0.4364
0	CCP110	transcript	0.4364
0	CD248	transcript	0.4364
0	CDK1	transcript	0.4364
0	CDK14	transcript	0.4783
0	CDR2L	transcript	0.4364
0	CENPE	transcript	0.4395
0	CEP78	transcript	0.4364
0	CGA	transcript	0.4364
0	CGB3	transcript	0.4783
0	CGB5	transcript	0.4364
0	CGB8	transcript	0.4783
0	CHRNB1	transcript	0.4395
0	CILK1	transcript	0.3305
0	CIT	transcript	0.438
0	CITED4	transcript	0.4783
0	CKAP2	transcript	0.438
0	CKMT1B	transcript	0.4372
0	CLDN1	transcript	0.4783
0	CLDN16	transcript	0.4387
0	CLDN19	transcript	0.333
0	CLDN8	transcript	0.438
0	CLMN	transcript	0.3324
0	CNGA1	transcript	0.4387
0	CNN2	transcript	0.4364
0	CNTNAP2	transcript	0.4357
0	COL5A1	transcript	0.3311
0	CORO6	transcript	0.4783
0	CPS1	transcript	0.4364
0	CRACD	transcript	0.4783
0	CRYAB	transcript	0.3317
0	CRYBG1	transcript	0.4372
0	CSF2RB	transcript	0.4364
0	CSH1	transcript	0.4387
0	CSHL1	transcript	0.4783
0	CTSF	transcript	0.3348
0	CYFIP2	transcript	0.4387
0	DAPK1	transcript	0.3324
0	DAPK1-IT1	transcript	0.3299
0	DDAH1	transcript	0.4372
0	DENND2D	transcript	0.3305
0	DEPDC1	transcript	0.4364
0	DEPP1	transcript	0.4783
0	DGKI	transcript	0.3317
0	DHFR	transcript	0.4364
0	DHTKD1	transcript	0.4364
0	DIAPH3	transcript	0.438
0	DIPK2A	transcript	0.4364
0	DNAJA1	transcript	0.3317
0	DNAJA4	transcript	0.3336
0	DPEP2	transcript	0.4403
0	DPPA4	transcript	0.3324
0	DPYD	transcript	0.4364
0	DTL	transcript	0.4364
0	DTWD1	transcript	0.4364
0	DUSP4	transcript	0.3305
0	ECEL1P1	transcript	0.438
0	ECEL1P2	transcript	0.4364
0	EDN1	transcript	0.438
0	EGLN3	transcript	0.4783
0	ELP4	transcript	0.4434
0	ENAH	transcript	0.4364
0	ENG	transcript	0.4783
0	ENO1	transcript	0.4364
0	ENSG00000219928	transcript	0.3305
0	ENSG00000224516	transcript	0.4783
0	ENSG00000228707	transcript	0.333
0	ENSG00000230490	transcript	0.4783
0	ENSG00000236283	transcript	0.3342
0	ENSG00000247121	transcript	0.3348
0	ENSG00000251034	transcript	0.4364
0	ENSG00000251095	transcript	0.3311
0	ENSG00000251584	transcript	0.4364
0	ENSG00000260711	transcript	0.3317
0	ENSG00000261324	transcript	0.3324
0	ENSG00000261632	transcript	0.3317
0	ENSG00000261821	transcript	0.4783
0	ENSG00000266088	transcript	0.3311
0	ENSG00000270504	transcript	0.438
0	ENSG00000275202	transcript	0.438
0	ENSG00000279662	transcript	0.3348
0	ERRFI1	transcript	0.438
0	ERVMER34-1	transcript	0.4387
0	EVPL	transcript	0.4372
0	EZH2	transcript	0.4364
0	FAM3B	transcript	0.4364
0	FANCD2	transcript	0.4364
0	FANCI	transcript	0.4364
0	FANCM	transcript	0.4364
0	FARSB	transcript	0.4372
0	FAT2	transcript	0.3324
0	FAT4	transcript	0.4364
0	FBLIM1	transcript	0.438
0	FBXL19-AS1	transcript	0.4783
0	FBXW11P1	transcript	0.4783
0	FER1L5	transcript	0.4364
0	FGF12	transcript	0.4783
0	FHL1	transcript	0.4372
0	FIGNL1	transcript	0.4364
0	FIRRE	transcript	0.4364
0	FLNB	transcript	0.4783
0	FLT1	transcript	0.4364
0	FMN1	transcript	0.438
0	FN1	transcript	0.333
0	FOXI3	transcript	0.4372
0	FRAT1	transcript	0.4364
0	FREM2	transcript	0.4372
0	FRK	transcript	0.4364
0	FRMD4A	transcript	0.4364
0	FRZB	transcript	0.4783
0	FSTL3	transcript	0.333
0	FUT4	transcript	0.4364
0	FZD3	transcript	0.4434
0	FZD7	transcript	0.4783
0	GABRA4	transcript	0.3342
0	GATA2-AS1	transcript	0.4783
0	GBA1	transcript	0.4364
0	GBP2	transcript	0.4364
0	GCLM	transcript	0.3336
0	GCNT2	transcript	0.4364
0	GGCX	transcript	0.4364
0	GLA	transcript	0.4364
0	GLIS2	transcript	0.4372
0	GPC4	transcript	0.3305
0	GPR155	transcript	0.4783
0	GPR180	transcript	0.4403
0	GPR68	transcript	0.4783
0	GREM2	transcript	0.4372
0	GRK5	transcript	0.3336
0	GSDMB	transcript	0.4783
0	GSEC	transcript	0.3324
0	GTF2I-AS1	transcript	0.4364
0	GYS1	transcript	0.4364
0	H2AC6	transcript	0.4783
0	HACD2	transcript	0.4364
0	HACD4	transcript	0.4364
0	HADH	transcript	0.4372
0	HELLS	transcript	0.4364
0	HEXB	transcript	0.4783
0	HK2	transcript	0.4364
0	HLTF	transcript	0.4364
0	HSD17B1	transcript	0.3336
0	HSD17B1P1	transcript	0.3324
0	HTRA4	transcript	0.4783
0	HUNK	transcript	0.4783
0	ICA1L	transcript	0.4364
0	IGHA1	transcript	0.4783
0	IGHA2	transcript	0.4783
0	IGHE	transcript	0.4783
0	IGHEP1	transcript	0.2308
0	IGHG1	transcript	0.4419
0	IGHG4	transcript	0.4783
0	IGSF8	transcript	0.4387
0	IL2RB	transcript	0.3324
0	IMPDH1P5	transcript	0.3311
0	INHA	transcript	0.438
0	IPMK	transcript	0.4364
0	IQGAP2	transcript	0.3336
0	IQGAP3	transcript	0.438
0	JADE1	transcript	0.4364
0	JHY	transcript	0.4783
0	JPT1	transcript	0.3324
0	KANTR	transcript	0.4372
0	KATNBL1	transcript	0.4372
0	KBTBD8	transcript	0.4364
0	KCTD17	transcript	0.4372
0	KDM6A	transcript	0.2039
0	KEAP1	transcript	0.4783
0	KEL	transcript	0.4372
0	KIAA0513	transcript	0.3311
0	KIAA0586	transcript	0.4364
0	KIAA1549	transcript	0.4783
0	KIAA1671	transcript	0.438
0	KIF11	transcript	0.438
0	KIF23	transcript	0.438
0	KIF26B	transcript	0.3305
0	KIT	transcript	0.4364
0	KNL1	transcript	0.4364
0	KNTC1	transcript	0.4403
0	KREMEN1	transcript	0.4364
0	L1CAM	transcript	0.4364
0	L1TD1	transcript	0.4364
0	LCAL1	transcript	0.4783
0	LDLR	transcript	0.4364
0	LEP	transcript	0.4783
0	LGSN	transcript	0.3336
0	LIFR	transcript	0.4372
0	LIMS1	transcript	0.4364
0	LIN28B	transcript	0.4364
0	LINC00649	transcript	0.3299
0	LINC00654	transcript	0.3305
0	LINC00656	transcript	0.4783
0	LINC00885	transcript	0.3354
0	LINC01483	transcript	0.4387
0	LINC01968	transcript	0.4419
0	LINC02175	transcript	0.4783
0	LINC02291	transcript	0.4783
0	LMNB1	transcript	0.4372
0	LMO7	transcript	0.4372
0	LNCRNA-IUR	transcript	0.3336
0	LPIN1	transcript	0.4411
0	LRIG3	transcript	0.3311
0	LYNX1	transcript	0.3317
0	MAFK	transcript	0.3311
0	MAGEA10	transcript	0.3324
0	MAGEA4	transcript	0.3367
0	MAP3K1	transcript	0.4364
0	MAP3K13	transcript	0.4372
0	MBNL3	transcript	0.4372
0	MERTK	transcript	0.4364
0	MINPP1	transcript	0.4783
0	MIR3609	transcript	0.4364
0	MIR503HG	transcript	0.4372
0	MKI67	transcript	0.438
0	MME	transcript	0.4783
0	MMP14	transcript	0.4364
0	MMP19	transcript	0.4364
0	MMP2	transcript	0.333
0	MMS22L	transcript	0.4364
0	MOXD1	transcript	0.438
0	MRC2	transcript	0.4783
0	MTCO1P15	transcript	0.3305
0	MTHFD1	transcript	0.4364
0	MTHFD2	transcript	0.4783
0	MUC15	transcript	0.3361
0	MUC19	transcript	0.3311
0	MYCN	transcript	0.4364
0	MYO7B	transcript	0.4783
0	NAB2	transcript	0.3336
0	NDC1	transcript	0.4403
0	NEB	transcript	0.3299
0	NECTIN3-AS1	transcript	0.3311
0	NECTIN4-AS1	transcript	0.4783
0	NIPA1	transcript	0.438
0	NMNAT2	transcript	0.333
0	NMT2	transcript	0.4364
0	NOTUM	transcript	0.3324
0	NR3C2	transcript	0.3311
0	NR6A1	transcript	0.4364
0	NRCAM	transcript	0.3361
0	NT5DC3	transcript	0.3392
0	NT5E	transcript	0.4372
0	NUAK1	transcript	0.333
0	OAT	transcript	0.4364
0	OBSCN	transcript	0.4364
0	OGFRL1	transcript	0.4364
0	PAG1	transcript	0.4364
0	PAICS	transcript	0.4411
0	PAPPA-AS1	transcript	0.4783
0	PAQR3	transcript	0.4364
0	PARP8	transcript	0.4364
0	PBXIP1	transcript	0.4364
0	PCDH11Y	transcript	0.3455
0	PDE4D	transcript	0.4364
0	PDIA5	transcript	0.4364
0	PDK1	transcript	0.4364
0	PFKP	transcript	0.3348
0	PFN2	transcript	0.3317
0	PGM3	transcript	0.4364
0	PHACTR2	transcript	0.4364
0	PHETA1	transcript	0.4783
0	PHF6	transcript	0.4364
0	PHGDH	transcript	0.4783
0	PHYHIP	transcript	0.4783
0	PIK3CB	transcript	0.4364
0	PIP5K1B	transcript	0.333
0	PLAC8	transcript	0.3311
0	PLAU	transcript	0.4783
0	PLEKHA2	transcript	0.4372
0	PLEKHA7	transcript	0.3317
0	PLEKHF1	transcript	0.438
0	PLOD2	transcript	0.4364
0	PLPP2	transcript	0.4783
0	PLXDC2	transcript	0.4372
0	POLE	transcript	0.4364
0	POLQ	transcript	0.4364
0	POT1	transcript	0.4372
0	PPP1R14C	transcript	0.4783
0	PRDM8	transcript	0.4387
0	PREP	transcript	0.4364
0	PRKD3	transcript	0.4783
0	PRRG1	transcript	0.4364
0	PRTG	transcript	0.4364
0	PSG8-AS1	transcript	0.3324
0	PTPRQ	transcript	0.4783
0	PUS7L	transcript	0.4395
0	QSER1	transcript	0.4372
0	QSOX1	transcript	0.438
0	RAB15	transcript	0.333
0	RAB31	transcript	0.4372
0	RAB6B	transcript	0.4783
0	RAB8B	transcript	0.4364
0	RACGAP1	transcript	0.4364
0	RASAL2-AS1	transcript	0.3299
0	RASGEF1B	transcript	0.4372
0	RBBP6	transcript	0.3305
0	RFC3	transcript	0.4372
0	RGCC	transcript	0.445
0	RHOBTB3	transcript	0.3311
0	RN7SL1	transcript	0.4364
0	RN7SL2	transcript	0.4364
0	RN7SL4P	transcript	0.4364
0	RND3	transcript	0.4364
0	RNF144B	transcript	0.438
0	RNF39	transcript	0.4357
0	ROBO1	transcript	0.4364
0	RORA	transcript	0.3348
0	RRM2	transcript	0.438
0	RRS1-DT	transcript	0.4364
0	SASH1	transcript	0.4783
0	SAT1	transcript	0.4364
0	SCARNA6	transcript	0.4364
0	SCD	transcript	0.4395
0	SEM1	transcript	0.3299
0	SEPTIN3	transcript	0.4364
0	SERPINI1	transcript	0.4458
0	SERTAD1	transcript	0.4364
0	SESTD1	transcript	0.4364
0	SGK3	transcript	0.4372
0	SH3PXD2B	transcript	0.3324
0	SHTN1	transcript	0.4387
0	SIRPA	transcript	0.4364
0	SKP2	transcript	0.4395
0	SLC11A1	transcript	0.4364
0	SLC16A4	transcript	0.3342
0	SLC1A2	transcript	0.4364
0	SLC20A1	transcript	0.333
0	SLC23A2	transcript	0.4783
0	SLC24A4	transcript	0.3317
0	SLC26A6	transcript	0.4783
0	SLC2A13	transcript	0.4364
0	SLC34A2	transcript	0.3324
0	SLC6A8	transcript	0.4783
0	SLC6A9	transcript	0.3317
0	SMC4	transcript	0.4364
0	SNORA53	transcript	0.4372
0	SNX5	transcript	0.4364
0	SOD1-DT	transcript	0.4783
0	SOWAHC	transcript	0.333
0	SOX4	transcript	0.333
0	SPACA6-AS1	transcript	0.4783
0	SPATA9	transcript	0.4364
0	SPIN4	transcript	0.4387
0	SPON2	transcript	0.333
0	SPTBN2	transcript	0.4783
0	SRCIN1	transcript	0.3392
0	ST18	transcript	0.4783
0	ST8SIA4	transcript	0.4364
0	STC1	transcript	0.4783
0	STX1B	transcript	0.3324
0	SUSD2	transcript	0.4395
0	SYNPO2L	transcript	0.4364
0	TC2N	transcript	0.333
0	TCL6	transcript	0.4372
0	TET3	transcript	0.4364
0	THSD7A	transcript	0.4403
0	TICRR	transcript	0.4364
0	TKT	transcript	0.3324
0	TLCD5	transcript	0.4783
0	TMEM140	transcript	0.4372
0	TMEM154	transcript	0.4372
0	TMEM229B	transcript	0.4783
0	TMEM45A	transcript	0.4783
0	TMEM74B	transcript	0.4783
0	TMPO	transcript	0.4364
0	TNFRSF1B	transcript	0.4364
0	TOP2A	transcript	0.4372
0	TPP1	transcript	0.4364
0	TPTEP1	transcript	0.3317
0	TPX2	transcript	0.4364
0	TREM1	transcript	0.4783
0	TRIM24	transcript	0.4372
0	TRIM45	transcript	0.4783
0	TRMT9B	transcript	0.4783
0	TSPAN13	transcript	0.4364
0	TTN	transcript	0.4364
0	TWIST1	transcript	0.4783
0	TXK	transcript	0.4783
0	TXNRD1	transcript	0.3336
0	UBASH3B	transcript	0.4364
0	UGGT2	transcript	0.4364
0	USP27X-DT	transcript	0.4783
0	USP3	transcript	0.4364
0	VEGFA	transcript	0.4783
0	VNN3P	transcript	0.4411
0	VPS13A	transcript	0.4372
0	VWA5A	transcript	0.438
0	VWCE	transcript	0.4783
0	WDFY2	transcript	0.4364
0	WDR75	transcript	0.4372
0	XKRX	transcript	0.3324
0	YOD1	transcript	0.4364
0	ZBTB33	transcript	0.4364
0	ZC2HC1C	transcript	0.3317
0	ZDHHC9	transcript	0.438
0	ZGRF1	transcript	0.4387
0	ZNF43	transcript	0.438
0	ZNF90	transcript	0.438
0	ZNNT1	transcript	0.3317
1	SERPINE2	transcript	0
1	hsa-miR-193a-5p	miRNA	0
